# Structured and Target-Specific Development of Cortico-Cortical Connectivity in the Mouse Visual Cortex

**DOI:** 10.1101/2025.11.03.686379

**Authors:** Matthew W. Jacobs, John M. Ratliff, Alec L.R. Soronow, Jordan A. Nichols, Hylen T. James, Jorin A.G. Eddy, Adam M. Murray, Euiseok J. Kim

## Abstract

The mammalian cortex exhibits highly stereotyped long-range connectivity, yet the developmental principles that specify precise cortico-cortical projection patterns remain poorly defined. Two dominant models propose that target specificity arises either from early inter-regional exuberant outgrowth followed by pruning, or through initially directed axonal targeting. To resolve this, we systematically mapped the postnatal development of V1 cortico-cortical projection neurons (CCPNs) to eleven higher visual areas (HVAs) in mice using rapid and complementary retrograde, anterograde, and single-cell tracing methods. We found that V1→HVA connectivity develops via spatiotemporally staggered axon extension and pruning programs, aligned with target position along the medial-lateral axis. Reciprocal HVA→V1 feedback emerges concurrently and is refined over time, yielding gradually aligned bidirectional connectivity. Notably, both multiplexed retrograde tracing and MAPseq-based single-cell profiling revealed that individual V1 neurons initialize and retain specific projection motifs with limited variation over development, arguing against global exuberance followed by selective, inter-areal pruning. Instead, our findings support a directed guidance model, in which distinct V1 CCPN subtypes establish selective projection patterns early, followed by local, target-dependent refinement. This structured yet heterogeneous developmental strategy provides an anatomical framework for how precise long-range cortical networks emerge.

**HIGHLIGHTS:**

- V1→HVA connections form via directed axonal targeting, establishing motifs early with little variation
- Medial targets are innervated earlier and refine gradually, lateral targets later and rapidly
- Feedforward and feedback V1-HVA circuits emerge concurrently
- Bidirectional like-to-like V1–HVA connectivity refines across development
