## Supplemental Tables for "Structured and Target-Specific Development of Cortico-Cortical Connectivity in the Mouse Visual Cortex": Table S1.xlsx

### Sheet: Sheet1
	Supplement Table 1. Experimental Animals
	Cohort	Injection Time	Harvest Time	Mouse Strain	Sex	Procedure
	CTB (for Fig. 1)	P3	P6	C57BL6/J	Unknown	CTB 555 5nL to AL, CTB 647 5nL to PM
	CTB (for Fig. 1)	P3	P6	C57BL6/J	Unknown	CTB 647 10nL to PM, CTB 555 10nL to AL
	CTB (for Fig. 1)	P3	P6	C57BL6/J	Unknown	CTB 647 10-15 nL to PM, CTB 555 10-15 nL to AL
	CTB (for Fig. 1)	P3	P6	C57BL6/J	Unknown	CTB 647 10-15 nL to PM, CTB 555 10-15 nL to AL
	CTB (for Fig. 1)	P6	P9	C57BL6/J	Unknown	CTB 647 10nL to AL, CTB 555 10nL to PM
	CTB (for Fig. 1)	P6	P9	C57BL6/J	Unknown	CTB 647 10nL to AL, CTB 555 10nL to PM
	CTB (for Fig. 1)	P6	P9	C57BL6/J	Unknown	CTB 647 20-25 nL to PM, CTB 555 20-25 nL to AL
	CTB (for Fig. 1)	P6	P9	C57BL6/J	Unknown	CTB 647 20-25 nL to PM, CTB 555 20-25 nL to AL
	CTB (for Fig. 1)	P6	P9	C57BL6/J	Unknown	CTB 647 10-15 nL to PM, CTB 555 10-15 nL to AL
	CTB (for Fig. 1)	P6	P9	C57BL6/J	Unknown	CTB 555 10-15 nL to PM, CTB 657 10-15 nL to AL
	CTB (for Fig. 1)	P12	P18	C57BL6/J	Male	CTB 488 ~10nL to V1, CTB 555 ~10nL to AL, CTB 647 ~10nL to PM
	CTB (for Fig. 1)	P12	P18	C57BL6/J	Unknown	CTB 647 ~10nL to V1, CTB 488 ~10nL to AL, CTB 555 ~10nL to PM
	CTB (for Fig. 1)	P12	P18	C57BL6/J	Unknown	CTB 555 ~10nL to V1, CTB 647 ~10nL to AL, CTB 488 ~10nL to PM
	CTB (for Fig. 1)	P60+	P65+	Unknown	Unknown	CTB 555 to PM, CTB 647 to AL, CTB 488 to LM
	CTB (for Fig. 1)	P60+	P65+	Unknown	Unknown	CTB 555 to PM, CTB 647 to LM, CTB 488 to AL
	CTB (for Fig. 1)	P60+	P65+	Unknown	Unknown	CTB 555 to PM, CTB 647 to LM, CTB 488 to AL
	AAVretro (for Fig. 1)	P3 & P35	P45	C57BL6/J	Unknown	scAAVretro-hSyn-H2B-mCherry ~20 nL to PM
	AAVretro (for Fig. 1)	P3 & P35	P45	C57BL6/J	Unknown	scAAVretro-hSyn-H2B-mCherry ~20 nL to PM
	AAVretro (for Fig. 1)	P3 & P35	P45	C57BL6/J	Unknown	scAAVretro-hSyn-H2B-mCherry ~20 nL to PM
	AAVretro (for Fig. 1)	P3 & P35	P45	C57BL6/J	Unknown	scAAVretro-hSyn-H2B-mCherry ~5-15 nL to PM
	AAVretro (for Fig. 1)	P3 & P35	P45	C57BL6/J	Unknown	scAAVretro-hSyn-H2B-mCherry ~5-15 nL to PM
	AAVretro (for Fig. 1)	P35	P45	C57BL6/J	Female	scAAVretro-hSyn-H2B-mCherry ~50 nL to PM, scAAVRetro-hSyn-H2B-eGFP ~50 nL to AL
	AAVretro (for Fig. 1)	P35	P45	C57BL6/J	Female	scAAVretro-hSyn-H2B-mCherry ~50 nL to PM, scAAVRetro-hSyn-H2B-eGFP ~50 nL to AL
	AAVretro (for Fig. 1)	P35	P45	C57BL6/J	Female	scAAVretro-hSyn-H2B-mCherry ~50 nL to PM, scAAVRetro-hSyn-H2B-eGFP ~50 nL to AL
	VSV & AAVretro (for Figs. 2,3,5,6)	P3	P7	C57BL6/J	Unknown	VSVG+VSVdG-tdTomato 5-10nL to V1
	VSV & AAVretro (for Figs. 2,3,5,6)	P3	P7	C57BL6/J	Unknown	VSVG+VSVdG-tdTomato 5-10nL to V1
	VSV & AAVretro (for Figs. 2,3,5,6)	P3	P7	C57BL6/J	Unknown	VSVG+VSVdG-tdTomato 5-10nL to V1
	VSV & AAVretro (for Figs. 2,3,5,6)	P3	P7	C57BL6/J	Unknown	VSVG+VSVdG-tdTomato + scAAVretro-hSyn-H2B-eGFP [1:1] 50nL to V1
	VSV & AAVretro (for Figs. 2,3,5,6)	P3	P7	C57BL6/J	Unknown	VSVG+VSVdG-tdTomato + scAAVretro-hSyn-H2B-eGFP [1:1] 50nL to V1
	VSV & AAVretro (for Figs. 2,3,5,6)	P3	P7	C57BL6/J	Unknown	AAV8-CAG-FLEX-tdTomato + scAAVretro-hSyn-H2B-eGFP [1:1] ~5-10nL to V1
	VSV & AAVretro (for Figs. 2,3,5,6)	P3	P7	C57BL6/J	Unknown	AAV8-CAG-FLEX-tdTomato + scAAVretro-hSyn-H2B-eGFP [1:1] ~10-20nL to V1
	VSV & AAVretro (for Figs. 2,3,5,6)	P3	P7	C57BL6/J	Unknown	AAV8-CAG-FLEX-tdTomato + scAAVretro-hSyn-H2B-eGFP [1:1] ~10-20nL to V1
	VSV & AAVretro (for Figs. 2,3,5,6)	P12	P16	C57BL6/J	Unknown	VSVG+VSVdG-tdTomato + scAAVretro-hSyn-H2B-eGFP [1:1] ~5-10nL to V1
	VSV & AAVretro (for Figs. 2,3,5,6)	P12	P16	C57BL6/J	Unknown	VSVG+VSVdG-tdTomato + scAAVretro-hSyn-H2B-eGFP [1:1] ~5-10nL to V1
	VSV & AAVretro (for Figs. 2,3,5,6)	P12	P16	C57BL6/J	Unknown	VSVG+VSVdG-tdTomato + scAAVretro-hSyn-H2B-eGFP [1:1] ~50nL to V1
	VSV & AAVretro (for Figs. 2,3,5,6)	P12	P16	C57BL6/J	Unknown	VSVG+VSVdG-tdTomato + scAAVretro-hSyn-H2B-eGFP [1:1] ~50nL to V1
	VSV & AAVretro (for Figs. 2,3,5,6)	P12	P16	C57BL6/J	Unknown	VSVG+VSVdG-tdTomato + scAAVretro-hSyn-H2B-eGFP [1:1] ~50nL to V1
	VSV & AAVretro (for Figs. 2,3,5,6)	P20	P24	C57BL6/J	Female	VSVG+VSVdG-tdTomato + scAAVretro-hSyn-H2B-eGFP [1:1] ~5-10nL to V1
	VSV & AAVretro (for Figs. 2,3,5,6)	P20	P24	C57BL6/J	Female	VSVG+VSVdG-tdTomato + scAAVretro-hSyn-H2B-eGFP [1:1] ~5-10nL to V1
	VSV & AAVretro (for Figs. 2,3,5,6)	P20	P24	C57BL6/J	Female	VSVG+VSVdG-tdTomato + scAAVretro-hSyn-H2B-eGFP [1:1] ~50nL to V1
	VSV & AAVretro (for Figs. 2,3,5,6)	P20	P24	C57BL6/J	Female	VSVG+VSVdG-tdTomato + scAAVretro-hSyn-H2B-eGFP [1:1] ~50nL to V1
	VSV & AAVretro (for Figs. 2,3,5,6)	P60+	P64+	C57BL6/J	Female	VSVG+VSVdG-tdTomato + 1x PBS [1:1] ~100nL to V1
	VSV & AAVretro (for Figs. 2,3,5,6)	P60+	P64+	C57BL6/J	Female	VSVG+VSVdG-tdTomato + 1x PBS [1:1] ~100nL to V1
	VSV & AAVretro (for Figs. 2,3,5,6)	P60+	P64+	C57BL6/J	Female	VSVG+VSVdG-tdTomato + 1x PBS [1:1] ~100nL to V1
	VSV & AAVretro (for Figs. 2,3,5,6)	P60+	P64+	C57BL6/J	Male	AAV8-CAG-FLEX-tdTomato + scAAVretro-hSyn-H2B-eGFP [1:1] ~20-50nL to V1
	VSV & AAVretro (for Figs. 2,3,5,6)	P60+	P64+	C57BL6/J	Female	AAV8-CAG-FLEX-tdTomato + scAAVretro-hSyn-H2B-eGFP [1:1] ~20-50nL to V1
	VSV & AAVretro (for Figs. 2,3,5,6)	P60+	P64+	C57BL6/J	Female	AAV8-CAG-FLEX-tdTomato + scAAVretro-hSyn-H2B-eGFP [1:1] ~20-50nL to V1
	VSV & AAVretro (for Figs. 2,3,5,6)	P60+	P64+	C57BL6/J	Male	AAV8-CAG-FLEX-tdTomato + scAAVretro-hSyn-H2B-eGFP [1:1] 100nL to V1
	VSV & AAVretro (for Figs. 2,3,5,6)	P60+	P64+	C57BL6/J	Female	AAV8-CAG-FLEX-tdTomato + scAAVretro-hSyn-H2B-eGFP [1:1] 50nL to V1
	AAVretro (for Fig. 4)	P10	P15	C57BL6/J	Unknown	scAAVRetro-hSyn-H2B-eGFP ~10-20nL to LM
	AAVretro (for Fig. 4)	P10	P15	C57BL6/J	Unknown	scAAVRetro-hSyn-H2B-eGFP ~10-20nL to LM
	AAVretro (for Fig. 4)	P10	P15	C57BL6/J	Unknown	scAAVRetro-hSyn-H2B-eGFP ~10-20nL to LM
	AAVretro (for Fig. 4)	P10	P15	C57BL6/J	Unknown	scAAVRetro-hSyn-H2B-eGFP ~10-20nL to LM
	AAVretro (for Fig. 4)	P10	P20	C57BL6/J	Unknown	scAAVRetro-hSyn-H2B-eGFP ~10-20nL to LM
	AAVretro (for Fig. 4)	P10	P20	C57BL6/J	Unknown	scAAVRetro-hSyn-H2B-eGFP ~10-20nL to LM
	AAVretro (for Fig. 4)	P10	P20	C57BL6/J	Unknown	scAAVRetro-hSyn-H2B-eGFP ~10-20nL to LM
	AAVretro (for Fig. 4)	P10	P20	C57BL6/J	Unknown	scAAVRetro-hSyn-H2B-eGFP ~10-20nL to LM
	AAVretro (for Fig. 4)	P60+	P65+	C57BL6/J	Male	scAAVRetro-hSyn-H2B-eGFP ~10-20nL to LM
	AAVretro (for Fig. 4)	P60+	P65+	C57BL6/J	Female	scAAVRetro-hSyn-H2B-eGFP ~10-20nL to LM
	AAVretro (for Fig. 4)	P60+	P65+	C57BL6/J	Female	scAAVRetro-hSyn-H2B-eGFP ~10-20nL to LM
	AAVretro (for Fig. 4)	P60+	P65+	C57BL6/J	Female	scAAVRetro-hSyn-H2B-eGFP ~10-20nL to LM
	AAVretro (for Fig. 4)	P60+	P80+	C57BL6/J	Male	scAAVRetro-hSyn-H2B-eGFP ~10nL to LM
	AAVretro (for Fig. 4)	P60+	P80+	C57BL6/J	Male	scAAVRetro-hSyn-H2B-eGFP ~10nL to LM
	AAVretro (for Fig. 4)	P60+	P80+	C57BL6/J	Male	scAAVRetro-hSyn-H2B-eGFP ~10nL to LM
	Sindbis (for Fig. 7)	P14	P16	C57BL6/J	Unknown	Sindbis Virus Library L2.2 mappnl-gfp ~50nL to V1
	Sindbis (for Fig. 7)	P14	P16	C57BL6/J	Unknown	Sindbis Virus Library L2.2 mappnl-gfp ~50nL to V1
	Sindbis (for Fig. 7)	P14	P16	C57BL6/J	Unknown	Sindbis Virus Library Vamp2 ~50nL to V1
	Sindbis (for Fig. 7)	P14	P16	C57BL6/J	Unknown	Sindbis Virus Library Vamp2 ~50-60nL to V1
	Sindbis (for Fig. 7)	P14	P16	C57BL6/J	Unknown	Sindbis Virus Library L2.2 mappnl-gfp 20nl to V1
	Sindbis (for Fig. 7)	P22	P24	C57BL6/J	Male	Sindbis Virus Library Vamp2 ~50-60nL to V1
	Sindbis (for Fig. 7)	P22	P24	C57BL6/J	Male	Sindbis Virus Library Vamp2 ~50-60nL to V1
	Sindbis (for Fig. 7)	P22	P24	C57BL6/J	Female	Sindbis Virus Library Vamp2 ~50-60nL to V1
	Sindbis (for Fig. 7)	P87	P89	C57BL6/J	Female	Sindbis Virus Library Vamp2 ~100nL to V1
	Sindbis (for Fig. 7)	P76	P78	C57BL6/J	Female	Sindbis Virus Library L2.2 mappnl-gfp ~100nL to V1
	Sindbis (for Fig. 7)	P82	P84	C57BL6/J	Male	Sindbis Virus Library L2.2 mappnl-gfp ~100nL to V1
	Sindbis (for Fig. 7)	P73	P75	C57BL6/J	Female	Sindbis Virus Library L2.2 mappnl-gfp ~100nL to V1
	Sindbis (for Fig. 7)	P74	P76	C57BL6/J	Male	Sindbis Virus Library Vamp2 ~100nL to V1
	Sindbis (for Fig. 7)	P74	P76	C57BL6/J	Male	Sindbis Virus Library Vamp2 ~100nL to V1
	Sindbis (for Fig. 7)	P73	P75	C57BL6/J	Male	Sindbis Virus Library Vamp2 ~100nL to V1
