## Supplemental Tables for "Structured and Target-Specific Development of Cortico-Cortical Connectivity in the Mouse Visual Cortex": Table S3.xlsx

### Sheet: Table S2
	VSVdG-tdTomato	ANOVA Summary					Uncorrected Fisher's LSD
	Area	F	P value	P value summary	Significant diff. among means (P < 0.05)?	R squared	p3to7 vs. P12	P12 vs. P20	P12 vs. P60
	RSPv	1.813	0.1985	ns	No	0.3118	ns (0.071)	ns (0.072)	ns (0.112)
	RSPd	1.651	0.2301	ns	No	0.2921	ns (0.060)	ns (0.437)	ns (0.151)
	RSPagl	1.809	0.1992	ns	No	0.3114	ns (0.122)	ns (0.712)	ns (0.321)
	PM	2.504	0.1088	ns	No	0.385	ns (0.100)	ns (0.635)	ns (0.159)
	AM	2.668	0.095	ns	No	0.4001	ns (0.058)	ns (0.830)	ns (0.145)
	A	0.9239	0.4589	ns	No	0.1876	ns (0.483)	ns (0.980)	ns (0.359)
	RL	8.115	0.0032	**	Yes	0.6698	*** (0.001)	** (0.004)	* (0.021)
	AL	3.445	0.0517	ns	No	0.4627	* (0.011)	ns (0.156)	* (0.036)
	LM	5.396	0.0139	*	Yes	0.5743	** (0.002)	ns (0.056)	* (0.024)
	LI	5.681	0.0117	*	Yes	0.5868	** (0.003)	* (0.012)	** (0.009)
	POR	2.096	0.1542	ns	No	0.3438	* (0.038)	ns (0.169)	ns (0.075)
	AAVretro-H2B-eGFP	ANOVA Summary					Uncorrected Fisher's LSD
	Area	F	P value	P value summary	Significant diff. among means (P < 0.05)?	R squared	p3to7 vs. P12	P12 vs. P20	P12 vs. P60
	RSPv	7.233	0.0028	**	Yes	0.5756	* (0.0445)	ns (0.1633)	ns (0.4689)
	RSPd	6.182	0.0054	**	Yes	0.5368	* (0.0314)	ns (0.1531	ns (0.9962)
	RSPagl	0.9903	0.4224	ns	No	0.1566	ns (0.6231)	ns (0.3885)	ns (0.9363)
	PM	2.588	0.0891	ns	No	0.3267	* (0.0396)	* (0.0376)	ns (0.7622)
	AM	1.173	0.351	ns	No	0.1803	ns (0.1365)	ns (0.1510)	ns (0.3631)
	A	0.7468	0.5399	ns	No	0.1228	ns (0.6047)	ns (0.7924)	ns (0.5278)
	RL	1.233	0.3304	ns	No	0.1877	ns (0.8941)	ns (0.9184)	ns (0.1682)
	AL	0.7597	0.533	ns	No	0.1247	ns (0.8162)	ns (0.2879)	ns (0.1894)
	LM	1.378	0.2854	ns	No	0.2053	ns (0.3043)	ns (0.2841)	ns (0.2346)
	LI	0.4196	0.7414	ns	No	0.07293	ns (0.3576)	ns (0.8932)	ns (0.7476)
	POR	0.3153	0.8141	ns	No	0.05581	ns (0.9794)	ns (0.4119)	ns (0.4458)
