## Supplemental Tables for "Structured and Target-Specific Development of Cortico-Cortical Connectivity in the Mouse Visual Cortex": Table S4.xlsx

### Sheet: Sheet2
	Mouse ID	Cohort	Incubation duration	Number of V1 sections counted	Total V1 area	Total area excluding sections with no cells	Total manual V1 count	Total manual V1 count, scaled up by average growth factor for long incubation pups	Individualized growth factor for long incubation pups (Total V1 area / average total V1 area for short incubation pups)	Total manual V1 count, scaled up by individualized growth factor for long incubation pups	Injection site count
	JR0533	P10	5 days	17	67037377	59682781	131				256
	JR0534	P10	5 days	15	58488552	54042097	300				398
	JR0537	P10	5 days	17	60088637	60088637	1670				599
	JR0567	P10	5 days	15	70845942	70845942	696				650
	JR0612	P10	5 days	14	56992726	56992726	3244				1873
	JR0741	P10	5 days	12	51576677	51576677	463				1448
	JR0744	P10	5 days	14	61652503	61652503	677				1557
	JR0531	P10	20 days	17	85832353	85832353	407	478.75	1.40814	573.111	621
	JR0532	P10	20 days	16	71563151	71563151	1335	1570.35	1.17404	1567.34	1315
	JR0560	P10	20 days	15	72556540	67617276	456	536.389	1.19034	542.794	645
	JR0561	P10	20 days	15	60559854	60559854	1435	1687.98	0.993523	1425.71	1392
	JR0564	P10	20 days	15	67989900	67989900	416	489.337	1.11542	464.014	564
	JR0659	P60+	20 days	3	15060680	15060680	3905				1377
	JR0662	P60+	20 days	3	17063122	17063122	3450				1415
	JR0663	P60+	20 days	3	15985722	15985722	2418				1252
	JR0650	P60+	5 days	3	14140702	14140702	1727				1393
	JR0684	P60+	5 days	3	15928490	15928490	4819				1413
	JR0697	P60+	5 days	3	16755240	16755240	3832				1301
	JR0698	P60+	5 days	3	16710976	16710976	3928				1446
