## Supplemental Tables for "Structured and Target-Specific Development of Cortico-Cortical Connectivity in the Mouse Visual Cortex": Table S5.xlsx

### Sheet: Sheet1
	Projection motifs	Age	Observed	Expected	Expected SD	Effect Size	P-value
	['RSP']	P14	13	32	5.523	-1.2454	0.00018
	['PM']	P14	63	32	5.523	0.9473	6.83e-07
	['AM']	P14	81	32	5.523	1.3048	1e-10
	['AL']	P14	20	32	5.523	-0.6604	0.0235
	['LM']	P14	241	32	5.523	2.8661	1e-10
	['RSP', 'PM']	P14	6	8	2.8182	-0.3702	0.594
	['RSP', 'AM']	P14	4	8	2.8182	-0.8556	0.209
	['RSP', 'AL']	P14	2	8	2.8182	-1.5926	0.0302
	['RSP', 'LM']	P14	5	8	2.8182	-0.5926	0.373
	['PM', 'AM']	P14	45	8	2.8182	2.346	1e-10
	['PM', 'AL']	P14	2	8	2.8182	-1.5926	0.0302
	['PM', 'LM']	P14	24	8	2.8182	1.4663	3.35e-06
	['AM', 'AL']	P14	3	8	2.8182	-1.1776	0.0747
	['AM', 'LM']	P14	39	8	2.8182	2.1444	1e-10
	['AL', 'LM']	P14	27	8	2.8182	1.6298	8.72e-08
	['RSP', 'PM', 'AM']	P14	4	2	1.4161	0.7312	0.145
	['RSP', 'PM', 'AL']	P14	0	2	1.4161	-1.5907	0.278
	['RSP', 'PM', 'LM']	P14	4	2	1.4161	0.7312	0.145
	['RSP', 'AM', 'AL']	P14	0	2	1.4161	-1.5907	0.278
	['RSP', 'AM', 'LM']	P14	0	2	1.4161	-1.5907	0.278
	['RSP', 'AL', 'LM']	P14	1	2	1.4161	-0.5907	0.729
	['PM', 'AM', 'AL']	P14	1	2	1.4161	-0.5907	0.729
	['PM', 'AM', 'LM']	P14	14	2	1.4161	2.3162	2.82e-08
	['PM', 'AL', 'LM']	P14	2	2	1.4161	-0.0057	1
	['AM', 'AL', 'LM']	P14	6	2	1.4161	1.2167	0.0168
	['RSP', 'PM', 'AM', 'AL']	P14	0	0	0.7089	-0.5878	1
	['RSP', 'PM', 'AM', 'LM']	P14	5	0	0.7089	1.9971	0.000175
	['RSP', 'PM', 'AL', 'LM']	P14	0	0	0.7089	-0.5878	1
	['RSP', 'AM', 'AL', 'LM']	P14	0	0	0.7089	-0.5878	1
	['PM', 'AM', 'AL', 'LM']	P14	1	0	0.7089	0.4122	0.395
	['RSP', 'PM', 'AM', 'AL', 'LM']	P14	1	0	0.3546	0.8291	0.118
	['RSP']	P22	7	25	4.9439	-1.7439	1.69e-05
	['PM']	P22	20	25	4.9439	-0.3516	0.267
	['AM']	P22	148	25	4.9439	2.4753	1e-10
	['AL']	P22	122	25	4.9439	2.1986	1e-10
	['LM']	P22	103	25	4.9439	1.9565	1e-10
	['RSP', 'PM']	P22	0	6	2.5227	-2.897	0.0025
	['RSP', 'AM']	P22	9	6	2.5227	0.4249	0.315
	['RSP', 'AL']	P22	1	6	2.5227	-1.897	0.0259
	['RSP', 'LM']	P22	4	6	2.5227	-0.5751	0.429
	['PM', 'AM']	P22	5	6	2.5227	-0.312	0.841
	['PM', 'AL']	P22	0	6	2.5227	-2.897	0.0025
	['PM', 'LM']	P22	1	6	2.5227	-1.897	0.0259
	['AM', 'AL']	P22	13	6	2.5227	0.9104	0.016
	['AM', 'LM']	P22	12	6	2.5227	0.8034	0.0427
	['AL', 'LM']	P22	37	6	2.5227	2.3509	1e-10
	['RSP', 'PM', 'AM']	P22	3	1	1.2676	0.6147	0.22
	['RSP', 'PM', 'AL']	P22	1	1	1.2676	-0.3853	1
	['RSP', 'PM', 'LM']	P22	0	1	1.2676	-1.3853	0.419
	['RSP', 'AM', 'AL']	P22	0	1	1.2676	-1.3853	0.419
	['RSP', 'AM', 'LM']	P22	0	1	1.2676	-1.3853	0.419
	['RSP', 'AL', 'LM']	P22	1	1	1.2676	-0.3853	1
	['PM', 'AM', 'AL']	P22	1	1	1.2676	-0.3853	1
	['PM', 'AM', 'LM']	P22	1	1	1.2676	-0.3853	1
	['PM', 'AL', 'LM']	P22	1	1	1.2676	-0.3853	1
	['AM', 'AL', 'LM']	P22	2	1	1.2676	0.1997	0.678
	['RSP', 'PM', 'AM', 'AL']	P22	0	0	0.6346	-0.4886	1
	['RSP', 'PM', 'AM', 'LM']	P22	0	0	0.6346	-0.4886	1
	['RSP', 'PM', 'AL', 'LM']	P22	0	0	0.6346	-0.4886	1
	['RSP', 'AM', 'AL', 'LM']	P22	0	0	0.6346	-0.4886	1
	['PM', 'AM', 'AL', 'LM']	P22	0	0	0.6346	-0.4886	1
	['RSP', 'PM', 'AM', 'AL', 'LM']	P22	0	0	0.3174	-0.1385	1
	['RSP']	P60+	25	110	10.2554	-2.1068	1e-10
	['PM']	P60+	160	110	10.2554	0.5237	6.75e-06
	['AM']	P60+	75	110	10.2554	-0.5593	0.00025
	['AL']	P60+	470	110	10.2554	2.0723	1e-10
	['LM']	P60+	886	110	10.2554	2.9855	1e-10
	['RSP', 'PM']	P60+	33	27	5.233	0.2421	0.293
	['RSP', 'AM']	P60+	9	27	5.233	-1.5235	7.43e-05
	['RSP', 'AL']	P60+	5	27	5.233	-2.2604	2.62e-07
	['RSP', 'LM']	P60+	29	27	5.233	0.0615	0.774
	['PM', 'AM']	P60+	29	27	5.233	0.0615	0.774
	['PM', 'AL']	P60+	10	27	5.233	-1.386	0.000174
	['PM', 'LM']	P60+	84	27	5.233	1.564	1e-10
	['AM', 'AL']	P60+	9	27	5.233	-1.5235	7.43e-05
	['AM', 'LM']	P60+	21	27	5.233	-0.386	0.215
	['AL', 'LM']	P60+	177	27	5.233	2.6303	1e-10
	['RSP', 'PM', 'AM']	P60+	5	6	2.6295	-0.4036	0.7
	['RSP', 'PM', 'AL']	P60+	3	6	2.6295	-0.9886	0.179
	['RSP', 'PM', 'LM']	P60+	26	6	2.6295	1.7663	2.2e-08
	['RSP', 'AM', 'AL']	P60+	1	6	2.6295	-1.9886	0.0195
	['RSP', 'AM', 'LM']	P60+	0	6	2.6295	-2.9886	0.00181
	['RSP', 'AL', 'LM']	P60+	5	6	2.6295	-0.4036	0.7
	['PM', 'AM', 'AL']	P60+	3	6	2.6295	-0.9886	0.179
	['PM', 'AM', 'LM']	P60+	20	6	2.6295	1.4037	3.78e-05
	['PM', 'AL', 'LM']	P60+	12	6	2.6295	0.7118	0.0812
	['AM', 'AL', 'LM']	P60+	7	6	2.6295	0.0114	0.85
	['RSP', 'PM', 'AM', 'AL']	P60+	0	1	1.3164	-1.4511	0.428
	['RSP', 'PM', 'AM', 'LM']	P60+	3	1	1.3164	0.5489	0.252
	['RSP', 'PM', 'AL', 'LM']	P60+	5	1	1.3164	1.1338	0.0318
	['RSP', 'AM', 'AL', 'LM']	P60+	0	1	1.3164	-1.4511	0.428
	['PM', 'AM', 'AL', 'LM']	P60+	5	1	1.3164	1.1338	0.0318
	['RSP', 'PM', 'AM', 'AL', 'LM']	P60+	0	0	0.6584	-0.5196	1
